# Quantification of *nosZ* genes and transcripts in activated sludge microbiomes with novel group-specific qPCR methods validated with metagenomic analyses

**DOI:** 10.1101/710483

**Authors:** DaeHyun D. Kim, Doyoung Park, Hyun Yoon, Taeho Yun, Min Joon Song, Sukhwan Yoon

**Author notes:** Address correspondence to Sukhwan Yoon. Department of Civil and Environmental Engineering, Georgia Institute of Technology, Atlanta, Georgia, USA. Department of Civil and Environmental Engineering, Cornell University, Ithaca, New York, USA.

## Abstract

Substantial N_2_O emission results from activated sludge nitrogen removal processes. The importance of N_2_O-reducers possessing NosZ-type N_2_O reductases have been recognized as the only N_2_O sink *in situ* key to determination of the net N_2_O emissions; however, reliable quantification methods for *nosZ* genes and transcripts have yet to be developed. Here, *nosZ* genes and transcripts in activated sludge tank microbiomes were analyzed with the group-specific qPCR assays designed *de novo* combining culture-based and computational approach. A sewage sample was enriched in a batch reactor fed continuous stream of N_2_ containing 20-10,000 ppmv N_2_O, where 14 genera of potential N_2_O-reducers were identified. All available amino acid sequences of NosZ affiliated to these taxa were grouped into five subgroups (two clade I and three clade II groups), and primer/probe sets exclusively and comprehensively targeting the subgroups were designed and validated with *in silico* PCR. Four distinct activated sludge samples from three different wastewater treatment plants in Korea were analyzed with the qPCR assays and the results were validated by comparison with the shotgun metagenome analysis results. With the validated qPCR assays, the *nosZ* genes and transcripts of six additional activated sludge samples were analyzed and the results of the analyses clearly indicated the dominance of two clade II *nosZ* subgroups (*Flavobacterium*-like and *Dechloromonas*-like) among both *nosZ* gene and transcript pools.
