## Supplementary material for "Quantification of *nosZ* genes and transcripts in activated sludge microbiomes with novel group-specific qPCR methods validated with metagenomic analyses": TableS4

### Sheet: Sheet1
Table S4. Taxonomic assignment of nosZ genes recovered from shotgun metagenome and amplicon sequencing analyses
Organisms	Metagenome*				Daejeon1 amplicon**
	Daejeon1	Daejeon2	Gwangju	Gapyeong	NosZG1	NosZG2	NosZG3	NosZG5	nosZ I***	nosZ II
WP_013215844.1 TAT-dependent nitrous-oxide reductase [Hyphomicrobium denitrificans]	0.000925524	3.38331e-07	0	0.000884813	619	0	0	0	820	0
WP_013069302.1 TAT-dependent nitrous-oxide reductase [Rhodobacter capsulatus]	0	3.14977e-08	0	0.000232634	278	0	0	0	5	0
WP_006611572.1 TAT-dependent nitrous-oxide reductase [Bradyrhizobium sp. ORS 285]	0.000179173	0	0.00012985	0.000462573	210	0	0	0	1092	0
WP_063994432.1 nitrous-oxide reductase [Bradyrhizobium sp.]	0.000361474	0	0	0.000620816	189	0	0	0	86	0
WP_096517911.1 nitrous-oxide reductase [Rhodobacteraceae bacterium QY30]	0.000703889	3.41398e-07	0.0011291	0.00168745	152	0	0	0	7	0
WP_012562195.1 TAT-dependent nitrous-oxide reductase [Oligotropha carboxidovorans]	0.00023648	0	0	0	136	0	0	0	322	0
WP_065116433.1 nitrous-oxide reductase [Agrobacterium rhizogenes]	3.58102e-05	0	0	0	40	0	0	0	79	0
WP_012045896.1 TAT-dependent nitrous-oxide reductase [Bradyrhizobium sp. BTAi1]	0.000101929	0	0	0.000129996	38	0	0	0	200	0
WP_101500700.1 nitrous-oxide reductase [Paracoccus sp. CBA4604]	0	0	0	0	34	0	0	0	129	0
WP_028175316.1 MULTISPECIES: TAT-dependent nitrous-oxide reductase [Bradyrhizobium]	0.000405387	0	0	7.72896e-05	30	0	0	0	351	0
WP_096873419.1 MULTISPECIES: nitrous-oxide reductase [Phaeobacter]	0	0	0	0	30	0	0	0	33	0
WP_074967511.1 nitrous-oxide reductase [Paracoccus aminovorans]	0.000274552	0	0	0	29	0	0	0	462	0
WP_107672554.1 MULTISPECIES: TAT-dependent nitrous-oxide reductase [Rhodobacter]	0.000380945	4.50297e-07	0.000165218	0	20	0	0	0	93	0
WP_015669540.1 TAT-dependent nitrous-oxide reductase [Bradyrhizobium oligotrophicum]	8.83612e-05	0	0	0	15	0	0	0	71	0
WP_011083147.1 MULTISPECIES: TAT-dependent nitrous-oxide reductase [Bradyrhizobium]	0.000232203	0	0	0	14	0	0	0	7	0
WP_088874617.1 nitrous-oxide reductase [Nitrospirillum amazonense]	0	0	0	0	14	0	0	0	28	0
WP_099649548.1 nitrous-oxide reductase [Paracoccus yeei]	0	0	0	0	12	0	0	0	20	0
WP_011470911.1 TAT-dependent nitrous-oxide reductase [Rhodopseudomonas palustris]	0.00015237	0	0	0.000405142	11	0	0	0	27	0
WP_024091147.1 TAT-dependent nitrous-oxide reductase [Leisingera methylohalidivorans]	0	0	0	7.14608e-05	11	0	0	0	0	0
WP_088203551.1 nitrous-oxide reductase [Sinorhizobium meliloti]	6.98495e-05	0	0	0	11	0	0	0	96	0
WP_072506842.1 nitrous-oxide reductase [Phaeobacter porticola]	0	0	0	0	10	0	0	0	41	0
WP_019863824.1 TAT-dependent nitrous-oxide reductase [Mesorhizobium loti]	5.39997e-05	0	0	0.000142423	8	0	0	0	15	0
WP_010967622.1 TAT-dependent nitrous-oxide reductase [Sinorhizobium meliloti]	0.000118276	0	0	0	6	0	0	0	70	0
WP_102859857.1 nitrous-oxide reductase [Phaeobacter inhibens]	0	0	0	0	6	0	0	0	225	0
WP_080622956.1 nitrous-oxide reductase [Paracoccus yeei]	0	0	0	0	6	0	0	0	18	0
WP_015597543.1 TAT-dependent nitrous-oxide reductase [Hyphomicrobium denitrificans]	0.000235127	0	0	0	5	0	0	0	6	0
WP_069063176.1 nitrous-oxide reductase [Sinorhizobium sp. RAC02]	0	0	0	0.000473727	4	0	0	0	54	0
WP_081508048.1 nitrous-oxide reductase [Roseovarius mucosus]	0	0	0	0	4	0	0	0	16	0
WP_034799009.1 MULTISPECIES: TAT-dependent nitrous-oxide reductase [Ensifer]	0	1.14856e-07	0.000488355	0.00122293	2	0	0	0	18	0
WP_088194896.1 nitrous-oxide reductase [Sinorhizobium meliloti]	0	0	0	0.000361426	2	0	0	0	154	0
WP_010358866.1 nitrous-oxide reductase, partial [Neisseria gonorrhoeae]	0	0	0	0	2	0	0	0	8	0
WP_058899009.1 nitrous-oxide reductase [Pannonibacter phragmitetus]	0	0	0	0	2	0	0	0	0	0
WP_012569027.1 TAT-dependent nitrous-oxide reductase [Rhodospirillum centenum]	0	0	0	0	2	0	0	0	5	0
WP_074064605.1 nitrous-oxide reductase [Rhizobium etli]	0	0	0	0	2	0	0	0	0	0
WP_023786991.1 TAT-dependent nitrous-oxide reductase [Hyphomicrobium nitrativorans]	0.000385703	0	0	0	2	0	0	0	12	0
WP_108881553.1 TAT-dependent nitrous-oxide reductase [Anderseniella sp. Alg231-50]	0	0	0	0	2	0	0	0	11	0
WP_012643412.1 TAT-dependent nitrous-oxide reductase [Rhodobacter sphaeroides]	6.96341e-05	3.21898e-08	0.000218025	0	1	0	0	0	46	0
WP_014428125.1 TAT-dependent nitrous-oxide reductase [Rubrivivax gelatinosus]	0	0	0.000191358	0	0	1402	0	0	26	0
WP_004305194.1 MULTISPECIES: TAT-dependent nitrous-oxide reductase [Thauera]	0.000128454	0	0.00102915	0.00246648	0	1288	0	0	164	0
WP_015912762.1 TAT-dependent nitrous-oxide reductase [Acidovorax ebreus]	0.000357845	0	0.000338817	0	0	915	0	0	43	0
WP_106846893.1 nitrous-oxide reductase [Melaminivora sp. SC2-7]	0.000285913	6.15966e-07	0.000993598	0.000406142	0	415	0	0	91	0
WP_011519338.1 nitrous-oxide reductase, TAT-dependent [Cupriavidus metallidurans]	0.000193806	0	0	0	0	235	0	0	1379	0
WP_013519884.1 MULTISPECIES: TAT-dependent nitrous-oxide reductase [Alicycliphilus]	0.00128614	6.78156e-08	0.000859989	0	0	211	0	0	51	0
WP_102041434.1 nitrous-oxide reductase [Rhodocyclaceae bacterium]	0.000113688	2.68671e-07	0.000185816	0.000114458	0	209	0	0	239	0
WP_061495571.1 nitrous-oxide reductase [Ramlibacter tataouinensis]	0.000893917	1.16941e-07	0.000253197	0.000241267	0	188	0	0	107	0
WP_096444828.1 nitrous-oxide reductase [Thauera sp. K11]	0	0	0	0	0	63	0	0	37	0
WP_011766838.1 MULTISPECIES: TAT-dependent nitrous-oxide reductase [Azoarcus]	0	0	5.92205e-05	0	0	57	0	0	20	0
WP_069103451.1 nitrous-oxide reductase [Acidovorax sp. RAC01]	0.0010067	4.28612e-07	0.00245538	0	0	50	0	0	1918	0
WP_106448094.1 nitrous-oxide reductase [Simplicispira sp. SC1-8]	9.39307e-05	6.34919e-07	0.000204026	0.0016897	0	47	0	0	117	0
WP_041703119.1 TAT-dependent nitrous-oxide reductase [Pseudogulbenkiania sp. NH8B]	0.000291704	2.26888e-07	0.000518535	0	0	44	0	0	0	0
WP_012430154.1 TAT-dependent nitrous-oxide reductase [Ralstonia pickettii]	0	0	0.000142308	0	0	37	0	0	120	0
WP_086911610.1 nitrous-oxide reductase [Acidovorax sp. NA2]	0	0	0.000489209	0	0	35	0	0	0	0
WP_012346513.1 TAT-dependent nitrous-oxide reductase [Leptothrix cholodnii]	0.000226623	0	0.000326049	0	0	31	0	0	2	0
WP_086926796.1 MULTISPECIES: nitrous-oxide reductase [Acidovorax]	0	1.31306e-07	0.000669673	0	0	18	0	0	3	0
WP_108949424.1 TAT-dependent nitrous-oxide reductase [Azoarcus communis]	3.72111e-05	0	0	0	0	18	0	0	3	0
WP_094097445.1 nitrous-oxide reductase [Acidovorax sp. NA3]	0	0	0.000163219	0.000170261	0	14	0	0	1	0
WP_011804572.1 MULTISPECIES: TAT-dependent nitrous-oxide reductase [Comamonadaceae]	0	0	6.55264e-05	0	0	12	0	0	6	0
WP_024570524.1 MULTISPECIES: TAT-dependent nitrous-oxide reductase [Cupriavidus]	0	0	0.000174005	0.000136152	0	10	0	0	4	0
WP_107140994.1 nitrous-oxide reductase [Massilia sp. ZMN-3]	7.02718e-05	0	0	0	0	10	0	0	0	0
WP_011154164.1 TAT-dependent nitrous-oxide reductase [Cupriavidus necator]	6.04551e-05	7.06801e-08	0.000379217	0	0	9	0	0	294	0
WP_050415903.1 TAT-dependent nitrous-oxide reductase [Azoarcus sp. CIB]	0	0	0.000335402	0	0	8	0	0	7	0
WP_048706496.1 TAT-dependent nitrous-oxide reductase [Thauera humireducens]	0	0	0.00178626	0.000211488	0	4	0	0	6	0
WP_108971297.1 TAT-dependent nitrous-oxide reductase [Azoarcus communis]	0	0	0	0	0	4	0	0	14	0
WP_038614785.1 TAT-dependent nitrous-oxide reductase [Dyella jiangningensis]	0.000435792	1.48826e-07	0.000541451	0	0	2	0	0	1	0
WP_099877409.1 nitrous-oxide reductase [Massilia sp. B2]	0.000263119	5.08464e-08	0.000246551	0	0	2	0	0	1	0
WP_075147051.1 nitrous-oxide reductase [Thauera chlorobenzoica]	4.33095e-05	0	0.000124377	0	0	2	0	0	4	0
WP_107219903.1 nitrous-oxide reductase [Thauera aromatica]	0	0	0	0	0	2	0	0	10	0
WP_011239371.1 TAT-dependent nitrous-oxide reductase [Aromatoleum aromaticum]	0	7.99409e-08	0	0	0	1	0	0	31	0
WP_047196089.1 TAT-dependent nitrous-oxide reductase [[Polyangium] brachysporum]	0.000330902	0	0.000117069	0	0	1	0	0	159	0
WP_109035628.1 TAT-dependent nitrous-oxide reductase [Aquabacterium olei]	0.000128674	0	0.000342896	0	0	1	0	0	558	0
WP_060382936.1 nitrous oxide reductase [Flavobacterium columnare]	0.000929361	1.1665e-06	0.00176418	0.00302209	0	0	6267	0	0	0
WP_014221434.1 nitrous-oxide reductase [Niastella koreensis]	0.0104791	4.75112e-06	0.0126853	0.00999466	0	0	4183	0	0	233
WP_066034519.1 nitrous oxide reductase [Flavobacterium johnsoniae]	0.00106776	2.12629e-07	0.00208516	0.00137081	0	0	1903	0	0	0
WP_014166196.1 nitrous-oxide reductase [Flavobacterium columnare]	0.00391972	2.19701e-06	0.00897885	0.00490646	0	0	1875	0	0	0
WP_004919511.1 nitrous-oxide reductase [Riemerella anatipestifer]	0.000634351	2.4042e-07	0.000410055	0.000580294	0	0	1501	0	0	5
WP_025298814.1 nitrous-oxide reductase [Niabella soli]	0.00401668	2.59722e-06	0.0087275	0.00390931	0	0	797	0	0	0
WP_041339845.1 nitrous-oxide reductase [Runella slithyformis]	0.00151466	7.04837e-07	0.00157868	0.00175376	0	0	360	0	0	3
WP_063743152.1 nitrous oxide reductase [Flavobacterium columnare]	0.00273571	1.0957e-06	0.0065636	0.00270252	0	0	295	0	0	0
WP_015810212.1 nitrous-oxide reductase [Dyadobacter fermentans]	0.00141576	1.79525e-06	0.0037216	0.00556456	0	0	81	0	0	9
WP_013767842.1 nitrous-oxide reductase [Haliscomenobacter hydrossis]	0.00133728	4.73738e-07	0.000570857	0.000382334	0	0	62	0	0	2
WP_014937268.1 nitrous-oxide reductase [Riemerella anatipestifer]	0.000384813	0	0	0.000714559	0	0	43	0	0	0
WP_079207703.1 nitrous oxide reductase [Riemerella anatipestifer]	0	9.0636e-08	0.000761433	0.000212313	0	0	41	0	0	0
WP_015806828.1 nitrous-oxide reductase [Flavobacteriaceae bacterium 3519-10]	0.000473337	8.76603e-07	0.000742987	0.000195813	0	0	24	0	0	35
WP_041355904.1 nitrous-oxide reductase [Melioribacter roseus]	0.00305487	1.43193e-06	0.00106318	0.000323411	0	0	9	0	0	13
WP_014680078.1 nitrous-oxide reductase [Solitalea canadensis]	0.00133696	5.02287e-07	0.00432109	0.00141863	0	0	5	0	0	14
WP_012682874.1 nitrous-oxide reductase [Gemmatimonas aurantiaca]	0.000205613	7.4287e-08	0.00103375	0.00175322	0	0	2	0	0	695
WP_012962813.1 nitrous-oxide reductase [Hydrogenobacter thermophilus]	0.00063076	1.57302e-07	0.000106467	0.000277075	0	0	1	0	0	2
WP_082886366.1 nitrous oxide reductase [Flavisolibacter tropicus]	0.00157759	5.10589e-07	0.000113709	0.00140791	0	0	1	0	0	5
WP_083832012.1 nitrous oxide reductase [Ignavibacterium album]	0.00118534	3.60883e-07	0.000911055	0.000203723	0	0	1	0	0	3
WP_068126196.1 nitrous oxide reductase [Rhodothermaceae bacterium RA]	0.000394117	0	0.000116209	0.000493461	0	0	1	0	0	39
WP_014238320.1 cytochrome c [Azospira oryzae]	0.00666518	5.1437e-06	0.0104171	0.00662733	0	0	0	10041	7	1318
WP_015767852.1 cytochrome c [Candidatus Accumulibacter phosphatis]	0.016317	2.71846e-06	0.0187231	0.00779011	0	0	0	5667	21	543
WP_041099745.1 cytochrome c [Sulfuritalea hydrogenivorans]	0.00617893	3.53325e-06	0.0106238	0.00416457	0	0	0	3413	11	152
WP_014235989.1 cytochrome c [Azospira oryzae]	0.000710031	6.16966e-07	0.00055472	0.000396001	0	0	0	1166	0	363
WP_046020803.1 cytochrome c [Magnetospira sp. QH-2]	0.00175028	5.22042e-07	5.4091e-05	0.000276479	0	0	0	127	0	23
WP_011287329.1 cytochrome c [Dechloromonas aromatica]	0.0136053	2.78192e-06	0.00581718	0.0118728	0	0	0	46	20	660
WP_068765830.1 MULTISPECIES: cytochrome C [Rhodobacteraceae]	0.00157372	1.34972e-06	0.00351564	0.000650469	0	0	0	28	0	7
WP_009206857.1 cytochrome c [Sulfuricella denitrificans]	0.00258761	6.50953e-07	0.00124212	0.00182461	0	0	0	12	0	49
WP_106001599.1 cytochrome C [Magnetospirillum gryphiswaldense]	0.00034197	1.34977e-07	0	0.000418418	0	0	0	8	0	5
WP_045476484.1 cytochrome c [Thioploca ingrica]	0.000195755	1.36693e-07	0	0	0	0	0	6	0	9
WP_011385462.1 cytochrome c [Magnetospirillum magneticum]	0.000363312	4.9512e-07	0	0	0	0	0	4	0	8
WP_006263785.1 MULTISPECIES: nitrous-oxide reductase [Myroides]	0	7.19454e-08	0	0	0	0	0	0	0	0
WP_009206856.1 cytochrome c [Sulfuricella denitrificans]	0	1.5338e-07	0	0	0	0	0	0	0	0
WP_011220925.1 TAT-dependent nitrous-oxide reductase [Photobacterium profundum]	0	1.1497e-07	0	0	0	0	0	0	0	0
WP_011465471.1 TAT-dependent nitrous-oxide reductase [Rhodoferax ferrireducens]	0	2.08862e-07	0	0	0	0	0	0	63	0
WP_011786520.1 TAT-dependent nitrous-oxide reductase [Marinobacter hydrocarbonoclasticus]	0	8.86178e-08	0	0	0	0	0	0	0	0
WP_011984568.1 nitrous-oxide reductase [Anaeromyxobacter sp. Fw109-5]	0.00316708	9.64777e-07	0.000685018	0.00126626	0	0	0	0	0	0
WP_012083157.1 cytochrome c [Nitratiruptor sp. SB155-2]	0.000177164	2.59983e-07	0	0	0	0	0	0	0	2
WP_012140537.1 cytochrome c [Campylobacter concisus]	6.93817e-05	8.0944e-08	0	0	0	0	0	0	0	0
WP_012525512.1 nitrous-oxide reductase [Anaeromyxobacter sp. K]	0.00117533	2.79466e-07	0.000603146	0	0	0	0	0	0	8
WP_012632836.1 nitrous-oxide reductase [Anaeromyxobacter dehalogenans]	0.00109273	3.14507e-07	0	0	0	0	0	0	0	4
WP_012642791.1 cytochrome c [Thermomicrobium roseum]	0.0016068	2.80174e-07	0.000588318	0.00107964	0	0	0	0	0	826
WP_012844504.1 cytochrome c [Rhodothermus marinus]	0.00349264	1.0608e-06	0.000285265	0.00221063	0	0	0	0	0	528
WP_012871219.1 cytochrome c [Sphaerobacter thermophilus]	0.00100954	5.30048e-07	0.00054687	0.000606199	0	0	0	0	0	12
WP_012964663.1 cytochrome c [Ferroglobus placidus]	0.00104861	1.03954e-06	0.000135643	0.00023474	0	0	0	0	0	7
WP_013634659.1 nitrous-oxide reductase [Pseudopedobacter saltans]	0.000668001	2.32132e-07	0.000771759	0.00129804	0	0	0	0	0	19
WP_013841561.1 nitrous-oxide reductase [Desulfotomaculum ruminis]	0	4.13499e-08	0.000129137	8.27324e-05	0	0	0	0	0	13
WP_014066501.1 cytochrome c [Rhodothermus marinus]	0.00685536	1.9394e-06	0.000858811	0.000909278	0	0	0	0	0	22
WP_014203759.1 nitrous-oxide reductase [Owenweeksia hongkongensis]	7.80996e-05	1.90817e-07	0	0	0	0	0	0	0	0
WP_014221435.1 cytochrome c [Niastella koreensis]	0.000530472	6.9732e-08	0.00129012	0.000813184	0	0	0	0	0	0
WP_014431995.1 cytochrome c [Caldilinea aerophila]	0.00493822	2.00858e-06	0.00140559	0.00151568	0	0	0	0	0	31
WP_014772532.1 nitrous-oxide reductase [Belliella baltica]	0.000206574	1.71709e-07	0	0.00102987	0	0	0	0	0	10
WP_015810211.1 cytochrome c [Dyadobacter fermentans]	0.000149415	7.00817e-08	0	0	0	0	0	0	0	0
WP_024079671.1 nitrous-oxide reductase nosZ [Magnetospirillum gryphiswaldense]	0.000251427	1.07485e-07	0	0	0	0	0	0	0	0
WP_025345228.1 cytochrome c [Sulfurospirillum multivorans]	0.000159858	9.9385e-08	0.00029178	0	0	0	0	0	0	0
WP_041065396.1 cytochrome c [Thiolapillus brandeum]	0.000492511	5.64334e-07	0.000521773	0	0	0	0	0	0	5
WP_041099743.1 cytochrome c [Sulfuritalea hydrogenivorans]	0.000902837	6.09324e-07	0.00086468	0	0	0	0	0	0	0
WP_041375337.1 TAT-dependent nitrous-oxide reductase [Polymorphum gilvum]	0	0	0	0	0	0	0	0	1	0
WP_044518200.1 nitrous-oxide reductase [Hymenobacter sp. DG25B]	0.000254043	6.5397e-07	0.00047069	0	0	0	0	0	0	19
WP_046859760.1 cytochrome c [Sedimenticola thiotaurini]	0.00101995	4.87761e-08	0.000459798	0.000215042	0	0	0	0	0	30
WP_048921105.1 nitrous-oxide reductase [Rufibacter sp. DG31D]	0	1.28557e-07	0.000319783	0	0	0	0	0	0	44
WP_054197258.1 cytochrome c [Campylobacter concisus]	7.91385e-05	2.7791e-08	0	0	0	0	0	0	0	0
WP_054413518.1 cytochrome c [Hymenobacter sp. DG25A]	0.000120011	2.19027e-07	0	0	0	0	0	0	0	0
WP_060382937.1 cytochrome C [Flavobacterium columnare]	0	1.15695e-07	0.000345768	0	0	0	0	0	0	0
WP_060826100.1 cytochrome C [Sulfurospirillum cavolei]	0.000434943	4.83984e-08	0.000231323	8.63359e-05	0	0	0	0	0	0
WP_061496597.1 nitrous-oxide reductase [Ramlibacter tataouinensis]	0	6.3312e-08	0	0	0	0	0	0	2	0
WP_064333607.1 nitrous-oxide reductase [Shinella sp. HZN7]	0.000131621	4.57456e-07	0.000198131	0	0	0	0	0	1	0
WP_066404283.1 nitrous oxide reductase [Flavisolibacter tropicus]	0.0047123	2.63811e-06	0.0056129	0.00619672	0	0	0	0	0	4
WP_066404285.1 cytochrome C [Flavisolibacter tropicus]	0.000349731	1.46338e-07	0	0.00026909	0	0	0	0	0	0
WP_067964956.1 nitrous-oxide reductase [Aminobacter aminovorans]	0.000216029	1.41925e-07	0	0	0	0	0	0	0	0
WP_068433136.1 cytochrome C [Magnetospirillum sp. XM-1]	0.000888302	7.58939e-08	0.000763947	0.000681695	0	0	0	0	0	2
WP_069477117.1 cytochrome C [Sulfurospirillum halorespirans]	0	1.32735e-07	0	0.000177829	0	0	0	0	0	0
WP_070565751.1 MULTISPECIES: cytochrome c [Sphingobacterium]	0.000355222	9.6402e-08	0	0	0	0	0	0	0	0
WP_076698534.1 nitrous oxide reductase [Seonamhaeicola sp. S2-3]	6.84671e-05	1.48786e-07	0.000286133	0	0	0	0	0	0	4
WP_078118680.1 cytochrome C [Chromatiaceae bacterium 2141T.STBD.0c.01a]	0	5.58906e-08	0	0	0	0	0	0	0	0
WP_083536833.1 nitrous-oxide reductase [Steroidobacter denitrificans]	9.98233e-05	1.74756e-07	0.000703828	0	0	0	0	0	63	0
WP_086303216.1 cytochrome C [Campylobacter sp. NCTC 13003]	0	0	0	0.000139857	0	0	0	0	0	0
WP_087438146.1 MULTISPECIES: cytochrome C [Sulfurospirillum]	8.08616e-05	1.72202e-08	0	0	0	0	0	0	0	3
WP_088160563.1 nitrous oxide reductase [Sphingobacterium sp. G1-14]	0.0001452	3.9397e-07	0.000540051	0.0001602	0	0	0	0	0	5
WP_088860682.1 nitrous-oxide reductase [Laribacter hongkongensis]	0.000109317	3.82618e-08	0.00015903	0	0	0	0	0	57	0
WP_093099183.1 nitrous oxide reductase [Sphingobacterium mizutaii]	0.000461206	2.94441e-07	0.000460231	0.00209226	0	0	0	0	0	14
WP_095041647.1 cytochrome c [Candidatus Promineofilum breve]	0	5.1634e-08	0	0	0	0	0	0	0	0
WP_095044765.1 cytochrome C [Candidatus Promineofilum breve]	0.00551181	2.15277e-06	0.00255597	0.00110705	0	0	0	0	0	682
WP_095896667.1 nitrous oxide reductase [Capnocytophaga stomatis]	0.000327335	5.53246e-08	0.000119231	0.000581331	0	0	0	0	0	0
WP_096787573.1 nitrous-oxide reductase [Rhodobacter sp. CZR27]	0	4.08307e-08	0	0	0	0	0	0	0	0
WP_107917186.1 cytochrome C [Campylobacter concisus]	0.000256803	1.21348e-07	0	7.4265e-05	0	0	0	0	0	0
WP_007089838.1 MULTISPECIES: TAT-dependent nitrous-oxide reductase [Thalassospira]	0.000280526	0	0.000112331	0	0	0	0	0	5	0
WP_011004618.1 TAT-dependent nitrous-oxide reductase [Ralstonia solanacearum]	0	0	0.000250921	0	0	0	0	0	124	0
WP_011311901.1 TAT-dependent nitrous-oxide reductase [Thiobacillus denitrificans]	0	0	0.000767649	0.00103385	0	0	0	0	2	0
WP_011421454.1 nitrous-oxide reductase [Anaeromyxobacter dehalogenans]	0.00111042	0	0.000434236	0	0	0	0	0	0	1
WP_012387413.1 nitrous-oxide reductase [Leptospira biflexa]	0	0	0.000214871	0	0	0	0	0	0	3
WP_013305445.1 nitrous-oxide reductase [Maribacter sp. HTCC2170]	0	0	6.15379e-05	0	0	0	0	0	0	2
WP_013454829.1 nitrous-oxide reductase [Marivirga tractuosa]	0.000185631	0	0.00012985	0	0	0	0	0	0	1
WP_013634660.1 cytochrome c [Pseudopedobacter saltans]	0	0	0.000166313	0	0	0	0	0	0	0
WP_014166197.1 cytochrome c [Flavobacterium columnare]	0.000146069	0	1.11043e-05	0	0	0	0	0	0	0
WP_014238319.1 cytochrome c [Azospira oryzae]	0.0018374	0	0.000257221	0.00288677	0	0	0	0	0	0
WP_015767851.1 cytochrome c [Candidatus Accumulibacter phosphatis]	0.00113739	0	0.000698311	0	0	0	0	0	0	0
WP_025413902.1 nitrous-oxide reductase [Gemmatirosa kalamazoonesis]	0.000776758	0	5.48593e-05	0.00214189	0	0	0	0	0	0
WP_058908593.1 nitrous-oxide reductase [Ralstonia solanacearum]	0	0	0.000131402	0	0	0	0	0	5	0
WP_066034518.1 cytochrome c [Flavobacterium johnsoniae]	0	0	0.000169032	0	0	0	0	0	0	0
WP_066404318.1 cytochrome C [Flavisolibacter tropicus]	0	0	0.000257562	0	0	0	0	0	0	0
WP_066512150.1 nitrous oxide reductase [Rufibacter sp. DG15C]	0.000153318	0	9.12224e-05	0.000497705	0	0	0	0	0	7
WP_068126194.1 cytochrome c [Rhodothermaceae bacterium RA]	0	0	0.000169578	0	0	0	0	0	0	0
WP_069609500.1 nitrous oxide reductase [Leptospira alstonii]	0.000616168	0	0.00182328	0	0	0	0	0	0	3
WP_069609845.1 cytochrome c [Leptospira alstonii]	0	0	0.00028738	0	0	0	0	0	0	0
WP_071671600.1 nitrous oxide reductase [Flavobacteriaceae bacterium UJ101]	0	0	0.00019863	0	0	0	0	0	0	0
WP_082117252.1 cytochrome C [Sedimenticola thiotaurini]	0	0	0.000446242	0	0	0	0	0	0	0
WP_083663516.1 nitrous oxide reductase [Sphingobacterium sp. B29]	7.48825e-05	0	0.000789023	0.000166245	0	0	0	0	0	5
WP_085374970.1 cytochrome C [Magnetospirillum sp. ME-1]	0.000109717	0	8.6303e-05	0.000204323	0	0	0	0	0	4
WP_102755639.1 nitrous oxide reductase [Flavivirga eckloniae]	0	0	0.000128088	0	0	0	0	0	0	1
WP_107011141.1 nitrous oxide reductase [Gramella sp. SH35]	0	0	0.000108458	0	0	0	0	0	0	0
WP_108079919.1 nitrous-oxide reductase [Zoogloeaceae bacteirum Par-f-2]	0	0	0.000305695	7.28183e-05	0	0	0	0	1891	0
WP_005870833.1 cytochrome c [Campylobacter gracilis]	0.000613311	0	0	2.97963e-05	0	0	0	0	0	2
WP_011992785.1 cytochrome c [Campylobacter curvus]	0.000143438	0	0	0.000399092	0	0	0	0	0	0
WP_012962814.1 cytochrome c [Hydrogenobacter thermophilus]	0.000412641	0	0	0.000162415	0	0	0	0	0	0
WP_013503129.1 TAT-dependent nitrous-oxide reductase [Rhodopseudomonas palustris]	0	0	0	0.000196962	0	0	0	0	0	0
WP_013925893.1 cytochrome c [Runella slithyformis]	0	0	0	0.000594613	0	0	0	0	0	0
WP_014680079.1 cytochrome c [Solitalea canadensis]	0	0	0	0.000434842	0	0	0	0	0	0
WP_025298815.1 cytochrome c [Niabella soli]	0	0	0	0.000299735	0	0	0	0	0	0
WP_050407215.1 TAT-dependent nitrous-oxide reductase [Massilia sp. NR 4-1]	0.000192365	0	0	0.000334983	0	0	0	0	0	0
WP_060826296.1 cytochrome C [Sulfurospirillum cavolei]	3.14347e-05	0	0	0.000142688	0	0	0	0	0	0
WP_076087894.1 cytochrome C [Arcobacter sp. LPB0137]	0	0	0	0.00032483	0	0	0	0	0	2
WP_083756782.1 cytochrome C [Sulfurimonas denitrificans]	0	0	0	2.75115e-05	0	0	0	0	0	0
WP_086237917.1 MULTISPECIES: cytochrome C [Campylobacter]	0.000199274	0	0	0.000280814	0	0	0	0	0	0
WP_100997236.1 nitrous oxide reductase [Lacinutrix sp. Bg11-31]	0.000130505	0	0	0.000239213	0	0	0	0	0	0
WP_102875539.1 nitrous oxide reductase family maturation protein NosD [Phaeobacter inhibens]	0	0	0	0.000689885	0	0	0	0	0	0
WP_006611571.1 nitrous oxide reductase family maturation protein NosD [Bradyrhizobium sp. ORS 285]	0.000284736	0	0	0	0	0	0	0	0	0
WP_009507623.1 nitrous-oxide reductase [Opitutaceae bacterium TAV5]	0.000143686	0	0	0	0	0	0	0	0	0
WP_011083148.1 MULTISPECIES: nitrous oxide reductase family maturation protein NosD [Bradyrhizobium]	0.000185637	0	0	0	0	0	0	0	0	0
WP_011287328.1 cytochrome c [Dechloromonas aromatica]	0.000270159	0	0	0	0	0	0	0	0	0
WP_011442022.1 TAT-dependent nitrous-oxide reductase [Rhodopseudomonas palustris]	0.00021039	0	0	0	0	0	0	0	0	0
WP_011750448.1 TAT-dependent nitrous-oxide reductase [Paracoccus denitrificans]	3.88723e-05	0	0	0	0	0	0	0	7	0
WP_012332686.1 TAT-dependent nitrous-oxide reductase [Methylobacterium sp. 4-46]	0	0	0	0	0	0	0	0	9	0
WP_012374624.1 nitrous-oxide reductase [Opitutus terrae]	0.000319801	0	0	0	0	0	0	0	0	0
WP_012675862.1 nitrous-oxide reductase [Persephonella marina]	6.59652e-05	0	0	0	0	0	0	0	0	16
WP_013010250.1 cytochrome c [Denitrovibrio acetiphilus]	0.000168068	0	0	0	0	0	0	0	0	0
WP_013327784.1 cytochrome c [Sulfurimonas autotrophica]	8.807e-05	0	0	0	0	0	0	0	0	3
WP_013670714.1 nitrous-oxide reductase [Prevotella denticola]	0.000117753	0	0	0	0	0	0	0	0	4
WP_013767845.1 cytochrome c [Haliscomenobacter hydrossis]	0.000276611	0	0	0	0	0	0	0	0	0
WP_014808539.1 nitrous-oxide reductase [Desulfomonile tiedjei]	0.000142535	0	0	0	0	0	0	0	0	0
WP_014904216.1 nitrous-oxide reductase [Desulfosporosinus meridiei]	3.00256e-05	0	0	0	0	0	0	0	0	0
WP_015258432.1 TAT-dependent nitrous-oxide reductase [Thioalkalivibrio nitratireducens]	0.000915613	0	0	0	0	0	0	0	0	0
WP_015260734.1 nitrous-oxide reductase [Desulfitobacterium dichloroeliminans]	8.06241e-05	0	0	0	0	0	0	0	0	0
WP_015436026.1 TAT-dependent nitrous-oxide reductase [Azoarcus sp. KH32C]	8.99195e-05	0	0	0	0	0	0	0	253	0
WP_038452946.1 cytochrome c [Campylobacter fetus]	9.25981e-05	0	0	0	0	0	0	0	0	0
WP_038453447.1 cytochrome c [Campylobacter iguaniorum]	0.000120727	0	0	0	0	0	0	0	0	1
WP_040116202.1 TAT-dependent nitrous-oxide reductase [Rhizobium gallicum]	0.000202842	0	0	0	0	0	0	0	8	0
WP_041737171.1 TAT-dependent nitrous-oxide reductase [Colwellia psychrerythraea]	0.00032727	0	0	0	0	0	0	0	0	0
WP_041921622.1 nitrous oxide reductase family maturation protein NosD [Hyphomicrobium denitrificans]	0.000234514	0	0	0	0	0	0	0	0	0
WP_045929507.1 TAT-dependent nitrous-oxide reductase [Alcaligenes faecalis]	0.00027235	0	0	0	0	0	0	0	0	0
WP_046550201.1 cytochrome c [Sulfurovum lithotrophicum]	0.000112665	0	0	0	0	0	0	0	0	1
WP_050715712.1 TAT-dependent nitrous-oxide reductase [Ottowia sp. oral taxon 894]	0.000177518	0	0	0	0	0	0	0	6	0
WP_059245165.1 nitrous-oxide reductase [Brucella vulpis]	9.04918e-05	0	0	0	0	0	0	0	0	0
WP_067964954.1 nitrous oxide reductase family maturation protein NosD [Aminobacter aminovorans]	0.000142451	0	0	0	0	0	0	0	0	0
WP_069063175.1 nitrous oxide reductase family maturation protein NosD [Sinorhizobium sp. RAC02]	0.000195676	0	0	0	0	0	0	0	0	0
WP_071924609.1 nitrous-oxide reductase [Chelatococcus daeguensis]	0	0	0	0	0	0	0	0	2	0
WP_072506793.1 nitrous oxide reductase family maturation protein NosD [Phaeobacter porticola]	4.97453e-05	0	0	0	0	0	0	0	0	0
WP_077294238.1 nitrous-oxide reductase [Labrenzia aggregata]	0.000169971	0	0	0	0	0	0	0	4	0
WP_080511513.1 nitrous-oxide reductase [Burkholderia thailandensis]	0.000105594	0	0	0	0	0	0	0	0	0
WP_082703893.1 nitrous oxide reductase [Lutibacter profundi]	0.000113865	0	0	0	0	0	0	0	0	0
WP_083857761.1 cytochrome c [Caldilinea aerophila]	0.000574029	0	0	0	0	0	0	0	0	0
WP_086255832.1 MULTISPECIES: cytochrome C [Campylobacter]	0.000352713	0	0	0	0	0	0	0	0	0
WP_087438899.1 MULTISPECIES: cytochrome C [Sulfurospirillum]	0.00215114	0	0	0	0	0	0	0	0	0
WP_089189117.1 cytochrome C [Campylobacter sputorum]	0.000181425	0	0	0	0	0	0	0	0	0
WP_095909978.1 nitrous oxide reductase [Capnocytophaga gingivalis]	3.32344e-05	0	0	0	0	0	0	0	0	2
WP_096054784.1 nitrous-oxide reductase [Verrucomicrobia bacterium]	0.000196948	0	0	0	0	0	0	0	0	0
WP_101893819.1 nitrous-oxide reductase [Ketobacter alkanivorans]	8.17596e-05	0	0	0	0	0	0	0	0	0
WP_103275505.1 nitrous-oxide reductase [Achromobacter sp. AONIH1]	0.000109122	0	0	0	0	0	0	0	0	0
WP_105236731.1 nitrous-oxide reductase [Rhodobacteraceae bacterium]	0	0	0	0	0	0	0	0	2	0
WP_006386544.1 MULTISPECIES: TAT-dependent nitrous-oxide reductase [Achromobacter]	0	0	0	0	0	0	0	0	1	0
WP_015242228.1 TAT-dependent nitrous-oxide reductase [Sinorhizobium meliloti]	0	0	0	0	0	0	0	0	2	0
WP_071482394.1 nitrous-oxide reductase [Rhodobaca barguzinensis]	0	0	0	0	0	0	0	0	2	0
WP_012093630.1 TAT-dependent nitrous-oxide reductase [Ochrobactrum anthropi]	0	0	0	0	0	0	0	0	2	0
WP_019402778.1 MULTISPECIES: TAT-dependent nitrous-oxide reductase [Chelatococcus]	0	0	0	0	0	0	0	0	9	0
WP_075996951.1 nitrous-oxide reductase [Nitratireductor basaltis]	0	0	0	0	0	0	0	0	2	0
WP_043221918.1 TAT-dependent nitrous-oxide reductase [Pseudomonas balearica]	0	0	0	0	0	0	0	0	2	0
WP_028861889.1 TAT-dependent nitrous-oxide reductase [Ralstonia solanacearum]	0	0	0	0	0	0	0	0	61	0
WP_034081845.1 TAT-dependent nitrous-oxide reductase [Pseudomonas aeruginosa]	0	0	0	0	0	0	0	0	2	0
WP_011867196.1 TAT-dependent nitrous-oxide reductase [Shewanella loihica]	0	0	0	0	0	0	0	0	2	0
WP_011910261.1 TAT-dependent nitrous-oxide reductase [Rhodobacter sphaeroides]	0	0	0	0	0	0	0	0	5	0
WP_012179854.1 TAT-dependent nitrous-oxide reductase [Dinoroseobacter shibae]	0	0	0	0	0	0	0	0	351	0
WP_012251172.1 TAT-dependent nitrous-oxide reductase [Bordetella petrii]	0	0	0	0	0	0	0	0	6	0
WP_043742265.1 MULTISPECIES: TAT-dependent nitrous-oxide reductase [Thauera]	0	0	0	0	0	0	0	0	37	0
WP_043683670.1 TAT-dependent nitrous-oxide reductase [Castellaniella defragrans]	0	0	0	0	0	0	0	0	4	0
WP_088147579.1 nitrous-oxide reductase [Achromobacter denitrificans]	0	0	0	0	0	0	0	0	9	0
WP_107344022.1 nitrous-oxide reductase [Rhodopseudomonas palustris]	0	0	0	0	0	0	0	0	2	0
WP_103025682.1 nitrous-oxide reductase [Ralstonia solanacearum]	0	0	0	0	0	0	0	0	9	0
WP_014088466.1 NosZ-like protein [Pseudogulbenkiania sp. NH8B]	0	0	0	0	0	0	0	0	2	0
WP_014189253.1 TAT-dependent nitrous-oxide reductase [Azospirillum lipoferum]	0	0	0	0	0	0	0	0	7	0
WP_087452505.1 nitrous-oxide reductase [Ralstonia solanacearum]	0	0	0	0	0	0	0	0	122	0
WP_040137441.1 TAT-dependent nitrous-oxide reductase [Azospirillum brasilense]	0	0	0	0	0	0	0	0	7	0
WP_097790776.1 nitrous-oxide reductase [Halomonas beimenensis]	0	0	0	0	0	0	0	0	2	0
WP_053112950.1 MULTISPECIES: TAT-dependent nitrous-oxide reductase [Gammaproteobacteria]	0	0	0	0	0	0	0	0	1	0
WP_094197951.1 TAT-dependent nitrous-oxide reductase [Alcaligenes faecalis]	0	0	0	0	0	0	0	0	1	0
WP_013553461.1 cytochrome c [Nitratifractor salsuginis]	0	0	0	0	0	0	0	0	0	1
WP_061990937.1 nitrous oxide reductase [Flammeovirgaceae bacterium 311]	0	0	0	0	0	0	0	0	0	1
* The numbers represent the nosZ coverage normalized by rpoB coverage
** The numbers represent the counts of amplicons assigned to each taxon
*** The primer sets targeting clade I and clade II previouly developed by Henry et al., 2006 and Jones et al., 2013, respectively
